# Decoupling transcription factor expression and activity enables dimmer-switch gene regulation

**DOI:** 10.1101/2020.04.30.071282

**Authors:** C. Ricci-Tam, J. Wang, I. Ben-Zion, J. Palme, A. Li, Y. Savir, M. Springer

## Abstract

Our mechanistic understanding of how gene regulatory networks can achieve complex biological responses is limited. We find that the galactose-responsive pathway in *S. cerevisiae* has a complex behavior - the decision to induce is controlled independently from the induction level, resembling a mechanical dimmer-switch. Surprisingly, this behavior is not achieved directly through chromatin regulation or combinatorial control at galactose-responsive promoters. Instead, this behavior is achieved by hierarchical regulation of the expression and catalytic activity of a single transcription factor. This genetic motif allows evolution to independently act on both properties, providing a means to tune both resource allocation strategies in dynamic multi-input environments on both physiological and evolutionary time-scales. Hierarchical regulation is ubiquitous and thus dimmer-switch regulation is likely a key feature of many biological systems.
