## Supplemental Tables S1-S3 for "Decoupling transcription factor expression and activity enables dimmer-switch gene regulation"

### Sheet: TableS1
Table S1. Strains used in this study
Name	Background	Genotype	Transformed with…	Reference
SLYA28	S288C	MATa hoΔ::GAL1pr-YFP-natMX4	SLVA64	this paper
SLYH19	S288C	MATa ho∆::GAL1pr-YFP-hphNT1 mig1∆::kanMX	SLVD02	Escalante-Chong et al. 2015
SLYK13	S288C	MATx gal80∆::kanMX4 ho∆::GAL1pr-YFP-hphNT1	SLVD02	this paper
SLYH22	S288C	MATa mig1∆::kanMX4 gal80∆::natMX4 ho∆::GAL1pr-YFP-hphNT1	SLVD02	Escalante-Chong et al. 2015
SLYM03	S288C	MATa mig1∆::hphNT1 gal80∆::kanMX4 ho∆::GAL1pr-YFP-natMX4 ybr032w∆::CLN3pr-rtTA-kanMX4-TetO7pr-MIG1	SLVA64, SLVF80	this paper
SLYM05	S288C	MATa ho∆::pGAL1-YFP-natMX4 aga1∆::pTDH3-mScarlet-tADH1	SLVA64, AM49/AM50 PCR product from SLVH11	this paper
SLYI6	S288C	MATa ho∆::GAL1pr mig1bs∆-YFP-hphNT1	SLVD76	this paper
SLYM04	S288C	MATa GAL4prmig1bs∆ ho∆::GAL1pr-YFP-natMX4	AQ17/AQ18 PCR product (SLVF50, SLVH10)	this paper
SLYH9	S288C	MATa/MATα ho∆::GAL1pr-YFP-hphNT1/ho∆::TDH3pr-mCherry-natMX4	SLVD02, SLVA06	Escalante-Chong et al. 2015
SLYH47	S288C	MATa/MATα ho∆::GAL1pr-YFP-hphNT1/ho∆::TDH3pr-mCherry-natMX gal4∆::kanMX/GAL4	SLVD02, SLVA06	Escalante-Chong et al. 2015
SLYM09	S288C	MATa hoΔ::GAL1pr(465bp)-mVenus	SLVH12 (SLVF48, SLVF51)	this paper
SLYM10	S288C	MATa hoΔ::GAL2pr(750bp)-mVenus	SLVH13 (SLVF48, SLVF51)	this paper
SLYM11	S288C	MATa hoΔ::GAL3pr(1000bp)-mVenus	SLVH14 (SLVF48, SLVF51)	this paper
SLYM12	S288C	MATa hoΔ::GAL7pr(600bp)-mVenus	SLVH15 (SLVF48, SLVF51)	this paper
SLYM13	S288C	MATa hoΔ::GAL10pr(550bp)-mVenus	SLVH16 (SLVF48, SLVF51)	this paper
SLYM14	S288C	MATa hoΔ::GAL80pr(300bp)-mVenus	SLVH17 (SLVF48, SLVF51)	this paper
SLYM15	S288C	MATa hoΔ::GAL4bsCore1pr-mVenus	SLVH18 (SLVF48, SLVF51)	this paper
SLYM16	S288C	MATa hoΔ::3xGal4bsCore1pr-mVenus	SLVH19 (SLVF48, SLVF51)	this paper
SLYM06	S288C	MATx hoΔ::GAL1pr-YFP-natMX4 aga1Δ::TETO7pr-GAL4	SLVA64, SLVF74	this paper
SLYM07	S288C	MATx ho∆::GAL1pr-YFP-hphNT1 gal4∆::kanMX aga1Δ::TETO7pr-GAL4	SLVD02, SLVF76	this paper
SLYM08	S288C	MATx ho∆::GAL1pr-YFP-hphNT1 gal4∆::kanMX aga1Δ::mScarlet-TETO7pr-GAL4	SLVD02	this paper
MPK25 A03	S288C	MATa ho∆::GAL1pr-YFP-TDH3pr-BFP-natMX4 gal3::GAL3DBVPG1106 mkt1::MKT1DBVPG1106 gal4::GAL4DBVPG1106	SLVE54	this paper
MPK25 B03	S288C	MATa ho∆::GAL1pr-YFP-TDH3pr-BFP-natMX4 gal3::GAL3DBVPG1106 mkt1::MKT1DBVPG1106 gal4::GAL4DBVPG1106	SLVE54	this paper
MPK25 C03	S288C	MATa ho∆::GAL1pr-YFP-TDH3pr-BFP-natMX4 gal3::GAL3DBVPG1106 mkt1::MKT1DBVPG1106 gal4::GAL4S288C	SLVE54	this paper
MPK25 D03	S288C	MATa ho∆::GAL1pr-YFP-TDH3pr-BFP-natMX4 gal3::GAL3DBVPG1106 mkt1::MKT1DBVPG1106 gal4::GAL4S288C	SLVE54	this paper
MPK25 E03	S288C	MATa ho∆::GAL1pr-YFP-TDH3pr-BFP-natMX4 gal3::GAL3DBVPG1106 mkt1::MKT1S288C gal4::GAL4DBVPG1106	SLVE54	this paper
MPK25 F03	S288C	MATa ho∆::GAL1pr-YFP-TDH3pr-BFP-natMX4 gal3::GAL3DBVPG1106 mkt1::MKT1S288C gal4::GAL4DBVPG1106	SLVE54	this paper
MPK25 G03	S288C	MATa ho∆::GAL1pr-YFP-TDH3pr-BFP-natMX4 gal3::GAL3DBVPG1106 mkt1::MKT1S288C gal4::GAL4S288C	SLVE54	this paper
MPK25 H03	S288C	MATa ho∆::GAL1pr-YFP-TDH3pr-BFP-natMX4 gal3::GAL3DBVPG1106 mkt1::MKT1S288C gal4::GAL4S288C	SLVE54	this paper
MPK25 A04	S288C	MATa ho∆::GAL1pr-YFP-TDH3pr-BFP-natMX4 gal3::GAL3S288C mkt1::MKT1DBVPG1106 gal4::GAL4DBVPG1106	SLVE54	this paper
MPK25 B04	S288C	MATa ho∆::GAL1pr-YFP-TDH3pr-BFP-natMX4 gal3::GAL3S288C mkt1::MKT1DBVPG1106 gal4::GAL4DBVPG1106	SLVE54	this paper
MPK25 C04	S288C	MATa ho∆::GAL1pr-YFP-TDH3pr-BFP-natMX4 gal3::GAL3S288C mkt1::MKT1DBVPG1106 gal4::GAL4S288C	SLVE54	this paper
MPK25 D04	S288C	MATa ho∆::GAL1pr-YFP-TDH3pr-BFP-natMX4 gal3::GAL3S288C mkt1::MKT1DBVPG1106 gal4::GAL4S288C	SLVE54	this paper
MPK25 E04	S288C	MATa ho∆::GAL1pr-YFP-TDH3pr-BFP-natMX4 gal3::GAL3S288C mkt1::MKT1S288C gal4::GAL4DBVPG1106	SLVE54	this paper
MPK25 F04	S288C	MATa ho∆::GAL1pr-YFP-TDH3pr-BFP-natMX4 gal3::GAL3S288C mkt1::MKT1S288C gal4::GAL4DBVPG1106	SLVE54	this paper
MPK25 G04	S288C	MATa ho∆::GAL1pr-YFP-TDH3pr-BFP-natMX4 gal3::GAL3S288C mkt1::MKT1S288C gal4::GAL4S288C	SLVE54	this paper
MPK25 H04	S288C	MATa ho∆::GAL1pr-YFP-TDH3pr-BFP-natMX4 gal3::GAL3S288C mkt1::MKT1S288C gal4::GAL4S288C	SLVE54	this paper
MPK25 A01	DBVPG1106	MATa ho∆::GAL1pr-YFP-TDH3pr-BFP-natMX4 gal3::GAL3DBVPG1106 mkt1::MKT1DBVPG1106 gal4::GAL4DBVPG1106	SLVE54	this paper
MPK25 B01	DBVPG1106	MATa ho∆::GAL1pr-YFP-TDH3pr-BFP-natMX4 gal3::GAL3DBVPG1106 mkt1::MKT1DBVPG1106 gal4::GAL4DBVPG1106	SLVE54	this paper
MPK25 C01	DBVPG1106	MATa ho∆::GAL1pr-YFP-TDH3pr-BFP-natMX4 gal3::GAL3DBVPG1106 mkt1::MKT1DBVPG1106 gal4::GAL4S288C	SLVE54	this paper
MPK25 D01	DBVPG1106	MATa ho∆::GAL1pr-YFP-TDH3pr-BFP-natMX4 gal3::GAL3DBVPG1106 mkt1::MKT1DBVPG1106 gal4::GAL4S288C	SLVE54	this paper
MPK25 E01	DBVPG1106	MATa ho∆::GAL1pr-YFP-TDH3pr-BFP-natMX4 gal3::GAL3DBVPG1106 mkt1::MKT1S288C gal4::GAL4DBVPG1106	SLVE54	this paper
MPK25 F01	DBVPG1106	MATa ho∆::GAL1pr-YFP-TDH3pr-BFP-natMX4 gal3::GAL3DBVPG1106 mkt1::MKT1S288C gal4::GAL4DBVPG1106	SLVE54	this paper
MPK25 G01	DBVPG1106	MATa ho∆::GAL1pr-YFP-TDH3pr-BFP-natMX4 gal3::GAL3DBVPG1106 mkt1::MKT1S288C gal4::GAL4S288C	SLVE54	this paper
MPK25 H01	DBVPG1106	MATa ho∆::GAL1pr-YFP-TDH3pr-BFP-natMX4 gal3::GAL3DBVPG1106 mkt1::MKT1S288C gal4::GAL4S288C	SLVE54	this paper
MPK25 A02	DBVPG1106	MATa ho∆::GAL1pr-YFP-TDH3pr-BFP-natMX4 gal3::GAL3S288C mkt1::MKT1DBVPG1106 gal4::GAL4DBVPG1106	SLVE54	this paper
MPK25 B02	DBVPG1106	MATa ho∆::GAL1pr-YFP-TDH3pr-BFP-natMX4 gal3::GAL3S288C mkt1::MKT1DBVPG1106 gal4::GAL4DBVPG1106	SLVE54	this paper
MPK25 C02	DBVPG1106	MATa ho∆::GAL1pr-YFP-TDH3pr-BFP-natMX4 gal3::GAL3S288C mkt1::MKT1DBVPG1106 gal4::GAL4S288C	SLVE54	this paper
MPK25 D02	DBVPG1106	MATa ho∆::GAL1pr-YFP-TDH3pr-BFP-natMX4 gal3::GAL3S288C mkt1::MKT1DBVPG1106 gal4::GAL4S288C	SLVE54	this paper
MPK25 E02	DBVPG1106	MATa ho∆::GAL1pr-YFP-TDH3pr-BFP-natMX4 gal3::GAL3S288C mkt1::MKT1S288C gal4::GAL4DBVPG1106	SLVE54	this paper
MPK25 F02	DBVPG1106	MATa ho∆::GAL1pr-YFP-TDH3pr-BFP-natMX4 gal3::GAL3S288C mkt1::MKT1S288C gal4::GAL4DBVPG1106	SLVE54	this paper
MPK25 G02	DBVPG1106	MATa ho∆::GAL1pr-YFP-TDH3pr-BFP-natMX4 gal3::GAL3S288C mkt1::MKT1S288C gal4::GAL4S288C	SLVE54	this paper
MPK25 H02	DBVPG1106	MATa ho∆::GAL1pr-YFP-TDH3pr-BFP-natMX4 gal3::GAL3S288C mkt1::MKT1S288C gal4::GAL4S288C	SLVE54	this paper

### Sheet: TableS2
Table S2. Plasmids used in this study
Plasmid ID	Description	Type	Reference
SLVD02	GAL1pr-YFP-hphNT1	HO-integration	Escalante-Chong et al. 2015
SLVA64	GAL1pr-YFP-natMX4	HO-integration	Escalante-Chong et al. 2015
SLVE54	GAL1pr-YFP-TDH3pr-BFP-natMX4	HO-integration	this paper
SLVA06	TDH3pr-mCherry-natMX4	HO-integration	Escalante-Chong et al. 2015
SLVE43	CLN3pr-rtTA		this paper
SLVD65	TetO7pr-YFP		Youk and van Oudenaarden, 2009
SLVF74	MYO2pr-rtTA-TetO7pr-GAL4	AGA1-integration	this paper
SLVF76	MYO2pr-rtTA-TetO7pr-mScarlet-I-GAL4	AGA1-integration	this paper
SLVH09	CLN3pr-rtTA-kanMX6-TetO7-YFP	HO-integration	this paper
SLVF80	CLN3pr-rtTA-kanMX6-TetO7-MIG1	HO-integration	this paper
SLVH11	HO-pTDH3(673bp)-mScarlet(E.coli)-tADH1	HO-integration	this paper
SLVF50	2µ-HygR-pRPL18B-Cas9-tPGK1-GapRepair	Cas9 vector, HYG marked	this paper
SLVF49	2µ-NatR-pRPL18B-Cas9-tPGK1-GapRepair	Cas9 vector, NAT marked	this paper
SLVF48	2µ-KanR-pRPL18B-Cas9-tPGK1-GapRepair	Cas9 vector, KAN marked	this paper
SLVH10	sgRNA-GAL4pr	sgRNA targeting GAL4pr	this paper
SLVD76	GAL1prmig1bs∆-YFP-hphNT1	HO-integration
SLVF11	CEN6/ARS4 backbone with TEFpr-Cas9 and AUR1-C yeast marker	Cas9 vector, AUR1-C marked	this paper
pRS420	2μ-kanMX4 backbone	gRNA expression backbone	Gift from Fred Cross (Addgene plasmid # 11259; http://n2t.net/addgene:11259; RRID:Addgene_11259)
pRS428	2μ-natMX4 backbone	gRNA expression backbone	Gift from Fred Cross (Addgene plasmid # 11257; http://n2t.net/addgene:11257; RRID:Addgene_11257)
SLVF51	Gap Repair sgRNA HO	sgRNA targeting HO locus	this paper
SLVH12	GAL1pr(465bp)-mVenus-tADH1	HO integration	this paper
SLVH13	GAL2pr(750bp)-mVenus-tADH1	HO integration	this paper
SLVH14	GAL3pr(1000bp)-mVenus-tADH1	HO integration	this paper
SLVH15	Gal7pr(600bp)-mVenus-tADH1	HO integration	this paper
SLVH16	GAL10pr(550bp)-mVenus-tADH1	HO integration	this paper
SLVH17	GAL80pr(300bp)-mVenus-tADH1	HO integration	this paper
SLVH18	Gal4bsCore1pr-mVenus-tADH1	HO integration	this paper
SLVH19	Gal4x3-Core1pr-mVenus-tADH1	HO integration	this paper

### Sheet: TableS3
Table S3. Primers used in this study
GROUP	Primer ID	Primer Name	Sequence	Target region
Amplify capture regions	AE69	F_ACT1pr_capture	TGAGGTTTTCGGACGACACA	ACT1 promoter
Amplify capture regions	AE70	R_ACT1pr_capture	CCGTGTTCAATTGGGTAACGT	ACT1 promoter
Amplify capture regions	AE71	F_CAT8pr_capture	CGGCAGCATAACAGCTTTTGT	CAT8 promoter
Amplify capture regions	AE72	R_CAT8pr_capture	TGTAGAAGACAGATTCAATGGAGCA	CAT8 promoter
Amplify capture regions	AE73	F_GAL1pr_capture	ACGCAAGATAGCAAACTTCCAAC	GAL1 promoter
Amplify capture regions	AE74	R_GAL1pr_capture	ATGAATGCGGCCGAAGAAGA	GAL1 promoter
Amplify capture regions	AE75	F_GAL2pr_capture	ACGGAGTTATAGAGGATTCGCT	GAL2 promoter
Amplify capture regions	AE76	R_GAL2pr_capture	GCCGACACCCAAACCAGATA	GAL2 promoter
Amplify capture regions	AE77	F_GAL3pr_capture	TGACCCGGTTATTGCAAGGA	GAL3 promoter
Amplify capture regions	AE78	R_GAL3pr_capture	CTAATTGTGGCTAGTGCTGCC	GAL3 promoter
Amplify capture regions	AE79	F_GAL4pr_capture	CTACGTCTGCTTGGGTTCGT	GAL4 promoter
Amplify capture regions	AE80	R_GAL4pr_capture	CGTTTTCAGGAAGGGCAAGC	GAL4 promoter
Amplify capture regions	AE81	F_GAL7pr_capture	TGGTGAAGCGACGCCAATAA	GAL7 promoter
Amplify capture regions	AF1	R_GAL7pr_capture	CAAGCTTGGCCATGTGGATG	GAL7 promoter
Amplify capture regions	AF2	F_GAL80pr_capture	ATGCTGGGGATGAAACACGT	GAL80 promoter
Amplify capture regions	AF3	R_GAL80pr_capture	CGCCATTTCCAGCAATCTCG	GAL80 promoter
Amplify capture regions	AF4	F_GCY1pr_capture	GCTGGAATGACGCCACTTTG	GCY1 promoter
Amplify capture regions	AF5	R_GCY1pr_capture	TCGACTTGGTTAGCAGCTGG	GCY1 promoter
Amplify capture regions	AF6	F_HXT1pr_capture	TGGGTTGTATGGTGTTCGCA	HXT1 promoter
Amplify capture regions	AF7	R_HXT1pr_capture	ACCACCGACACCTAAACCAG	HXT1 promoter
Amplify capture regions	AF8	F_MAL31pr_capture	CGACTCGCAAACAAACGGAG	MAL31 promoter
Amplify capture regions	AF9	R_MAL31pr_capture	TCAGAGTGTAACGGTTGCCC	MAL31 promoter
Amplify capture regions	AF10	F_MAL33pr_capture	TCCAAAGACTTAACTTCAAGGACA	MAL33 promoter
Amplify capture regions	AF11	R_MAL33pr_capture	TGTGAAAAACAACGTAGCAAGCA	MAL33 promoter
Amplify capture regions	AF12	F_SUC2pr_capture	GCCAGGCTGTGAGAACGTAA	SUC2 promoter
Amplify capture regions	AF13	R_SUC2pr_capture	ACCAGAACACCTTTGGATCTCTG	SUC2 promoter
Amplify capture regions	AF14	F_TUB1pr_capture	TCGCTGACATTTGGGTACTCC	TUB1 promoter
Amplify capture regions	AF15	R_TUB1pr_capture	CCACCACCAAGAGAATGGGT	TUB1 promoter
Amplify capture regions	AJ29	F_RPS14Bpr_capture	ACCCACAATACCTGTAGAAAAGA	RPS14B promoter
Amplify capture regions	AJ30	R_RPS14Bpr_capture	TCTGGCGATAGTTTCCTTACCA	RPS14B promoter
Amplify capture regions	AJ45	F_EFB1pr_capture	AGCGGTGGCCTTAACTTCAA	EFB1 promoter
Amplify capture regions	AJ46	R_EFB1pr_capture	GCAGCTGGGAAAGAGTCGAA	EFB1 promoter
Amplify capture regions	AJ47	F_GAS1pr_capture	GTACAATACGGGCATGGGCT	GAS1 promoter
Amplify capture regions	AJ48	R_GAS1pr_capture	TAGCTGCCTTCACGAAAGCA	GAS1 promoter
Deletion of Mig1p binding site in GAL4pr	AQ17	pGAL4-mig1bs1del_F	CTTCTCTGTCCTCTCTTAAAATGATGGCGTGCATTACGTAGACACAATCTGGAGATGAAGCTGAAAATCT	GAL4 promoter (Mig1p binding region)
Deletion of Mig1p binding site in GAL4pr	AQ18	pGAL4-mig1bs1del_R	TACTTCGGGCCTTTTTCTGTTTTATGAGCTATTTTTTCCGTCATCCTTCCAGATTTTCAGCTTCATCTCC	GAL4 promoter (Mig1p binding region)
Amplify hphNT1 deletion cassette for allele swaps	T64	hg_5UTR_f_GAL3_KO	CTGTAAAATAACAAGATGTAAAGATAATGCTAAATCATTTGGTCGACGGATCCCCGGGTT	GAL3 allele
Amplify hphNT1 deletion cassette for allele swaps	T65	hg_3UTR_r_GAL3_KO	ATATAGTTTTTCTTTTTTTATGTCTCTGCGGGTACGTCCGTCGATGAATTCGAGCTCGTT	GAL3 allele
Amplify hphNT1 deletion cassette for allele swaps	AB48	GAL4up_hph_F	CTTCTATAATTTCAAAGTATTTACATAATTCTGTATCAGTGGTCGACGGATCCCCGGGTT	GAL4 allele
Amplify hphNT1 deletion cassette for allele swaps	AB49	GAL4down_hph_R	ATTAATTCTAGTCATTTAAAAAATTCTATAGATCAGAGGTTCGATGAATTCGAGCTCGTT	GAL4 allele
Amplify hphNT1 deletion cassette for allele swaps	AB7	MKT1up449_hph_F	AGTAAACATACACATGTATAGCATAATCTTCGATTCCTTTGGTCGACGGATCCCCGGGTT	MKT1 allele
Amplify hphNT1 deletion cassette for allele swaps	AB8	MKT1down372_hph_R	ATGTACATGAATGTGTAATATTTACTGTTTGTTATTTCACTCGATGAATTCGAGCTCGTT	MKT1 allele
Amplify donor DNA for allele swaps	AA1	GAL3up786_F	CTGTAAAATAACAAGATGTAAAGATAATGCTAAATCATTT	GAL3 allele
Amplify donor DNA for allele swaps	AA2	GAL3down815_R	ATATAGTTTTTCTTTTTTTATGTCTCTGCGGGTACGTCCG	GAL3 allele
Amplify donor DNA for allele swaps	AB50	GAL4up_F	CTTCTATAATTTCAAAGTATTTACA	GAL4 allele
Amplify donor DNA for allele swaps	AB51	GAL4down_R	ATTAATTCTAGTCATTTAAAAAATT	GAL4 allele
Amplify donor DNA for allele swaps	AB20	MKT1up_F	AGTAAACATACACATGTATAGCATAAT	MKT1 allele
Amplify donor DNA for allele swaps	AB21	MKT1down_R	ATGTACATGAATGTGTAATATTTACT	MKT1 allele
Tet-MIG1 strain construction	AF24	D65-CYC1term-E43_R	TCGACAATATGACAAAACATTCTGTGAAGTTGTTCCCCCAGGTAGATGCGTACACGCGTC	TetO7-YFP from SLVD65
Tet-MIG1 strain construction	AF25	D65-pTETO7-E43_F	TACTAACGCCGCCATCCAGTGTCGAAAACGAGCTCGAGATCTCGCGCCACTTCTAAATAA	TetO7-YFP from SLVD65
Tet-MIG1 strain construction	AG33	5'_YBRv2_TetMIG1	CATACAAGATTTCTTCAGCGTTTGTTACTTCAGGAAGGCATGCAGGTCGACGCTTAAATG	40bp homology to YBR032W, 20bp homology to SLVF80
Tet-MIG1 strain construction	AG34	3'_YBRv2_TetMIG1	TTAATCTTATAGAGACAAATTTTGCTAGCGTGACTCTTTACCCCAGGTAGATGCGTACAC	40bp homology to YBR032W, 20bp homology to SLVF80
Tet-MIG1 strain construction	W57	mig1d_bahler_F	CGAGAGTTGAGTATAGTGGAGACGACATACTACCATAGCCCGGATCCCCGGGTTAATTAA	Amplify hphNT1 cassette to delete MIG1 CDS
Tet-MIG1 strain construction	W58	mig1d_hyg_R	TCTTTTGATTTATCTGCACCGCCAAAAACTTGTCAGCGTAGAGCTCGTTAAAGCCTTCGA	Amplify hphNT1 cassette to delete MIG1 CDS
Amplify mScarlet for integration at AGA1 locus	AM49	ConLS-AGA1-70bp_F	TTTTTCATATCATGACCTCCCTACATGCTTCGGAATTTCCTTATTCGTAGCTGTCTAACAGCACCACTTACCCTGAATTCGCATCTAGA	mScarlet cassette from SLVH11
Amplify mScarlet for integration at AGA1 locus	AM50	ConR1-AGA1-R	GTTGTAGTTCCTACTTCGGATAATGAGCTGATAGCGGTTGTAACTGCCTTGATCTGTCG	mScarlet cassette from SLVH11
